# Analysis of stress-induced surfaceome remodeling reveals surface accumulation of the cation-independent mannose-6-phosphate receptor (CI-M6PR)

**DOI:** 10.64898/2026.02.26.708128

**Authors:** Fiorella R. Mazzone, Gina Gräßle, Zuzana Storchová, Markus Räschle, Tanja Maritzen

## Abstract

To ensure their survival in the face of stressors, cells have evolved stress response programs. While several transcriptional stress responses have been elucidated, little is known about the impact of stressors on membrane transport and the protein composition of the cell surface. Yet, the dynamic remodeling of the surfaceome by processes such as endocytosis is likely central for the adaptation to stress as it shapes cellular responses by influencing ion uptake and numerous signaling cascades. Indeed, we show that different stressors decrease endocytosis, thereby facilitating cellular adaptation. Using quantitative mass spectrometry, we delineate stress-specific surfaceome alterations in response to osmotic, oxidative and heat stress. Among other adaptive changes, we uncover that osmotic stress leads to a striking surface accumulation of the cation-independent mannose-6-phosphate receptor (CI-M6PR). Mechanistically, we demonstrate that osmotic stress decreases the endocytosis of CI-M6PR while upregulating its lysosomal exocytosis. These results suggest that CI-M6PR might play an important role in the cellular resilience against osmotic stress.
