## Supplementary Table 4 for "Analysis of stress-induced surfaceome remodeling reveals surface accumulation of the cation-independent mannose-6-phosphate receptor (CI-M6PR)"

### Sheet: MS data
Majority_protein_IDs	Gene_names	adjusted_pvalue_OS_CTR_BH	Difference_OS_CTR	adjusted_pvalue_HS_CTR_BH	Difference_HS_CTR	adjusted_pvalue_RS_CTR_BH	Difference_RS_CTR
A0A096LP25;Q2M2I8;Q6ZSR9;A0A096LP60;A0A096LNZ0;Q2M2I8-2	AAK1	0.427	-0.921	0.414	-0.791	0.809	-1.139
P52594;P52594-2;P52594-3;P52594-4	AGFG1	0.259	0.496	0.102	-0.226	0.115	0.207
O95782;O95782-2	AP2A1	1.604	0.389	0.282	0.066	0.129	-0.027
O94973;A0A0G2JS82;O94973-2;O94973-3;A0A0G2JQM1	AP2A2	1.501	0.334	0.254	0.087	0.075	-0.024
P63010;P63010-2;A0A087X253;P63010-3;A0A087WU93;A0A087WZQ6;A0A087WYD1	AP2B1	1.027	0.193	0.686	-0.126	1.07	-0.155
Q96CW1;Q96CW1-2;A0A087WY71;E9PFW3;C9JJ47	AP2M1	0.724	0.221	0.695	-0.195	0.518	-0.142
P53680;M0R0N4;X6R390;M0QYZ2;P53680-2;M0QZ21	AP2S1	0.191	0.16	0.129	-0.146	0.098	-0.088
O00499-11;O00499-5;O00499;O00499-10;O00499-2;O00499-7;O00499-8;O00499-4;O00499-6;O00499-3;O00499-9	BIN1	1.673	-0.863	2.355	-2.635	1.011	-0.644
P09496-2;P09496;P09496-4;P09496-3;P09496-5	CLTA	0.373	-0.193	0.665	-0.291	0.819	-0.326
P09497-2;P09497	CLTB	0.519	-1.777	0.671	-0.486	0.161	-0.18
Q00610;A0A087WVQ6;Q00610-2	CLTC	0.138	-0.08	0.746	-0.304	0.608	-0.232
P98082;P98082-3;P98082-2	DAB2	0.608	-0.206	0.004	-0.003	0.429	-0.16
P50570;P50570-2;P50570-5;P50570-3;P50570-4	DNM2	1.028	-0.442	0.57	-0.318	1.892	-0.828
Q9Y6I3;Q9Y6I3-3;Q9Y6I3-1	EPN1	1.423	1.042	0.516	0.526	0.646	0.519
P42566;B1AUU8	EPS15	0.373	-0.064	0.065	0.03	1.126	-0.267
Q9UBC2;Q9UBC2-2;M0R165;Q9UBC2-3;Q9UBC2-4;M0R2S2	EPS15L1	0.429	0.061	0.636	0.167	1.231	-0.17
E9PN89	HSPA8	1.556	1.577		0		0
P11142;E9PKE3;P11142-2;E9PNE6	HSPA8	0.512	-0.077	2.168	0.298	0.67	-0.089
Q9NVZ3;F6SKB8;Q9NVZ3-3;Q9NVZ3-2;D6RAN6	NECAP2	0.186	0.189		0	0.085	-0.103
Q9UNF0;Q9UNF0-2;A0A0U1RR22	PACSIN2	1.206	-0.534	1.01	-0.454	1.687	-0.816
Q9UKS6;A0A0C4DGG1;E9PIY1;E9PJ75;E9PNM9	PACSIN3	0.537	-1.089	0.051	-0.056	0.757	-1.013
O00443	PIK3C2A	0.304	-0.19	0.755	-0.678	0.134	-0.07
Q6P3W7;F8VSC5;A0A0U1RQQ9;H0YIK6	SCYL2	0.356	-0.604	0.201	-0.367	0.273	-0.475
Q9P0V3;Q9P0V3-2	SH3BP4	1.067	0.173	1.074	0.279	0.225	0.095
Q99961;Q99961-3;M0QYE0;M0R0I3;Q99961-2	SH3GL1	1.426	-0.694	0.418	-0.298	1.275	-0.473
Q96RF0;Q96RF0-2;Q96RF0-3	SNX18		0	1.457	1.75		0
Q9Y5X1	SNX9	0.501	-0.238	0.141	0.072	2.546	-0.538
O15056;A0A1W2PR85;O15056-3;O15056-2	SYNJ2	0.186	-0.336	0.063	0.043	0.595	-0.317

### Sheet: legend
Column names in Supp. table	Description
Majority_protein_IDs	majority protein IDs from MaxQuant processing
Gene_names	gene names from MaxQuant processing
Adjusted_pvalue_	resulting value from standard two sample T-test, corrected for multiple testing with Benjamini Hochberg method; displayed as –log10(p-value)
Difference_	difference of the log2 Imp intensities
endocytic proteins for Fig. S2 G-I
all proteins and exact values listed here can also be found in SuppTable03
